# Genome biology of long non-coding RNAs in humans: a virtual karyotype

**DOI:** 10.1101/2024.09.23.613004

**Authors:** Alessandro Palma, Giulia Buonaiuto, Monica Ballarino, Pietro Laneve

## Abstract

**Background:** Long non-coding RNAs (lncRNAs) represent a unique and groundbreaking class of RNA molecules that exert regulatory functions with remarkable tissue and cellular specificities. Although the number of identified functional lncRNAs is increasing, comprehensive profiling of lncRNA genomics remains elusive. Creating a virtual lncRNA karyotype is especially important for species whose intrinsic features enable their biosynthesis and function in context-dependent manners.

**Results and conclusions:** To address this challenge, we employed existing annotation files to create a statistical genomics portrait of lncRNA genes for comparison with protein-coding genes. We provide a foundational reference for exploring the non-coding genome, offering insights into the genomic characteristics of lncRNAs that may enhance understanding of their biological significance and impact.
