## Supplementary Table 1 for "Genome biology of long non-coding RNAs in humans: a virtual karyotype"

Chromosome	lncG number	PCG number
chr1	1649	2066
chr2	1451	1248
chr3	1033	1082
chr4	928	758
chr5	1118	887
chr6	1011	1050
chr7	904	930
chr8	930	704
chr9	685	776
chr10	840	732
chr11	1010	1317
chr12	1150	1039
chr13	564	323
chr14	685	617
chr15	842	602
chr16	1102	856
chr17	1093	1186
chr18	607	267
chr19	845	1477
chr20	507	546
chr21	384	220
chr22	464	447
chrX	396	859
chrY	112	63
